# Chronic infection of *Caenorhabditis elegans* by Orsay virus induces age-dependent immunity and superinfection exclusion

**DOI:** 10.1101/2024.12.26.630373

**Authors:** Victoria G. Castiglioni, Ana Villena-Giménez, Antonio González-Sánchez, Christina Toft, Gustavo G. Gómez, Santiago F. Elena

## Abstract

Orsay virus (OrV) is a natural pathogen of *C. elegans*, which mounts an antiviral response upon infection and enables the investigation of the mechanisms governing infection and immunity. Here, we focus on two of these features, namely the effect of life-long infections and superinfection dynamics. By following the course of an infection throughout the lifespan of a synchronous wild-type population, we describe several viral load peaks followed by sharp decreases in viral load, suggesting that the infection is chronic and that animals manage to suppress viral replication successfully throughout most of their lives. Moreover, we show that animals that have been previously exposed to the virus are able to control viral replication upon a subsequent inoculation, indicative of superinfection exclusion. Primary infections produced transcriptomic and small RNA alterations, whose extent was highly dependent on the developmental stage of the worm at the time of infection and the time until sampling. Superinfection, in turn, had little impact on the overall transcriptome, but showed a misregulation of piRNAs, rRNAs, and tsRNAs. Superinfection exclusion was robust throughout larval development and adulthood, providing protection against various OrV isolates. However, the protective effect of the initial infection diminished over time, suggesting different mechanisms of action and ultimately favoring the primary infecting virus. This phenomenon was dependent on a functional RNA interference pathway.
