## Supplementary Table S2 for "Chronic infection of *Caenorhabditis elegans* by Orsay virus induces age-dependent immunity and superinfection exclusion"

### Sheet: Table_S2
file	worm	virus	total	unmapped	NC_003279.8	NC_003280.10	NC_003281.10	NC_003282.8	NC_003283.11	NC_003284.9	NC_001328.1	PP738529.1	PP738530.1
C_12h_1_FKRN230363435-1A_H25HGDSX7_L4	39938943	10	43588028	3649075	7915571	5462649	7579807	5612770	5517993	3879296	3970857	0	10
C_12h_2_FKRN240002556-1A_H2TGHDSXC_L2	166364099	0	179442996	13078897	140956164	3987222	5886998	4299951	4376094	2636559	4221111	0	0
C_12h_2_FKRN240002556-1A_H2TGHDSXC_L2_subset	35225888	0	38000000	2774112	29847443	844757	1245625	910934	925921	558456	892752	0	0
C_12h_2_FKRN240002556-1A_HJNTFDSX7_L4	27296568	0	29426406	2129838	23153368	649934	950178	702914	714938	433818	691418	0	0
C_12h_3_FKRN240002557-1A_HJNTFDSX7_L4	27961376	2	31820990	3859612	5541232	3928210	4868716	4073304	4066420	2981668	2501826	0	2
C_38h_1_FKRN230363441-1A_HJMYNDSX7_L3	30913926	0	32293510	1379584	6375248	4340916	5767244	4730474	4100884	2650226	2948934	0	0
C_38h_2_FKRN230363442-1A_HJMYNDSX7_L3	24868392	0	26570758	1702366	5113374	3540690	4577588	3840320	3352720	2202210	2241490	0	0
C_38h_3_FKRN230363443-1A_HJMYNDSX7_L3	29969734	0	31300696	1330962	6307340	4217940	5485686	4577028	4022822	2639606	2719312	0	0
C_50h_1_FKRN230363456-1A_H25HGDSX7_L4	43606682	0	45265116	1658434	9170973	6181641	8183232	7717202	6041854	2716162	3595618	0	0
C_50h_2_FKRN230363457-1A_H25HGDSX7_L4	42013641	0	43393844	1380203	8811936	5922216	7950943	7389241	5722789	2562208	3654308	0	0
C_50h_3_FKRN230363458-1A_H25HGDSX7_L4	34551195	0	35858836	1307641	7240382	4825422	6562446	6071900	4712542	2197053	2941450	0	0
Orv0_38_50_1_FKRN230363450-1A_HJN7MDSX7_L3	36357961	24396	37545952	1163595	7399240	5122988	6568798	6284270	5038766	2353149	3590750	5992	18404
Orv0_38_50_2_FKRN230363451-1A_H25HGDSX7_L4	40181453	34164	42174388	1958771	8504452	5493351	7531644	6887134	5581519	2912143	3271210	14160	20004
Orv0_38_50_3_FKRN230363452-1A_HJMYNDSX7_L2	35871124	3224	37306650	1432302	7371212	5020938	6783432	6225292	5046658	2420166	3003426	1688	1536
Orv_0_50h_1_FKRN230363447-1A_H25HGDSX7_L4	31779206	48750	33039204	1211248	6492490	4421794	5934046	5467228	4457422	2142766	2863460	5874	42876
Orv_0_50h_2_FKRN230363448-1A_H25HGDSX7_L4	35451495	6528	36867468	1409445	7288682	4954837	6594823	6161711	4984174	2425024	3042244	2390	4138
Orv_0_50h_3_FKRN230363449-1A_HJN7MDSX7_L3	35804034	7242	37146910	1335634	7275880	5033250	6558252	6181708	4908888	2295128	3550928	5078	2164
Orv_12h_1_FKRN230363438-1A_H25HGDSX7_L4	40558770	4083462	47535444	2893212	8192231	5521454	7621777	5770032	5927801	3971560	3553915	709102	3374360
Orv_12h_2_FKRN240002558-1A_HJNTFDSX7_L4	27880096	2952766	36236628	5403766	7889676	3470646	4630432	3522438	3543368	2399618	2423918	429364	2523402
Orv_12h_3_FKRN230363440-1A_H25HGDSX7_L4	38157418	5128764	47299976	4013794	7559318	5218603	7427043	5395699	5515520	3697557	3343678	586779	4541985
Orv_38_50_1_FKRN230363453-1A_HJNMYDSX7_L2	41441536	730148	44099222	1927538	8747348	5866112	8109706	7291274	5776594	2558792	3091710	60932	669216
Orv_38_50_2_FKRN230363454-1A_HJMYNDSX7_L2	33478364	1119148	36709470	2111958	7274738	4706420	6587644	6003716	4657528	2206216	2042102	128786	990362
Orv_38_50_3_FKRN230363455-1A_HJN7MDSX7_L3	38521860	629064	40633922	1482998	8049278	5482982	7268588	6828474	5261246	2257494	3373798	65138	563926
Orv_38h_1_FKRN230363444-1A_HJMYNDSX7_L2	36946832	25770	38381450	1408848	7498156	4955752	6948018	5586714	5180576	3323274	3454342	5032	20738
Orv_38h_2_FKRN230363445-1A_H25HGDSX7_L4	43633117	31608	45912214	2247489	8962938	5884310	8351553	6613391	6059195	3910033	3851697	5844	25764
Orv_38h_3_FKRN230363446-1A_H25HGDSX7_L4	51948586	95930	53703566	1659050	10524694	6963114	9709197	7849460	7173091	4553722	5175308	8748	87182
seq	100286401	5995	100292396	0	15072434	15279421	13783801	17493829	20924180	17718942	13794	3421	2574
