## Supplementary Table S6 for "Chronic infection of *Caenorhabditis elegans* by Orsay virus induces age-dependent immunity and superinfection exclusion"

### Sheet: Sheet1
Reagent or Resource	Source	Identifier
Deposited data
Raw fastq files	This study	NCBI SRA: ___
Bacterial and virus strains
Escherichia coli OP50	Caenorhabditis Genetics Center (CGC)	RRID: WB-STRAIN:OP50
Orsay virus	Marie-Anne Félix's lab (Félix et al., 2011)	NCBI:txid977912; PP738529.1; PP738530.1
Experimental models: Organisms/strains
C. elegans: Strain: N2	CGC	WB Strain: N2
C. elegans: Strain: JU2624: [myo-2p::mcherry::unc54; lys-3p::eGFP::tbb-2]IV in JU1580 background	Marie-Anne Félix's lab	N/A
C. elegans: Strain: SFE4: par-2(or640)III; mjIs228[myo-2p::mcherry::unc54; lys-3p::eGFP::tbb-2]	This study	N/A
C. elegans: Strain: SFE12: par-2(or640)III; jyIs8[pals-5p::GFP; myo-2p::mCherry]X	This study	N/A
C. elegans: Strain: RB2519: drh-1(ok3495)IV	CGC	WB Strain: RB2519
C. elegans: Strain: WM27: rde-1(ne219)V	CGC	WB Strain: WM27
C. elegans: Strain: WM154: sago-2(tm894)I	CGC	WB Strain: EM154
C. elegans: Strain: ERT449: pals-22(jy3); pals-25(jy9)III; jyIs8[pals-5p::GFP, myo-2::mCherry]X	Emily Troemel's lab	N/A
C. elegans: Strain: cid-1(tm936)III	National BioResource Project (NBRP)	N/A
C. elegans: Strain: cid-1(tm1021)III	NBRP	N/A
C. elegans: Strain: SFE14: cid-1(tm936)III; drh-1(ok3495)IV	This study	N/A
Oligonucleotide	Sequence	Application
oVG15_RNA2_qPCR_2_F	ACGAAGCAGTAGCCGTTAAG	qRT-PCR OrV
oVG16_RNA2_qPCR_2_R	GAGAACATCCTTCTCTGCGG	qRT-PCR OrV
oVG7_OrV_RNA2_3'_F	TAATACGACTCACTATAGGCCTGTCAGAGTTGAGAACA	Standard curve
oVG8_OrV_RNA2_3'_R	ATAGCCGGGTATGGATAGCG	Standard curve
RNA1 1	GCCGGGCATTTTTGGCCCTAAGTGCTTTACACTCGGACCTCGTCGACATGCATT	smiFISH probe against OrV RNA1
RNA1 2	GGACCTGGATCGTTCTTGTTAGCCGACGTTACACTCGGACCTCGTCGACATGCATT	smiFISH probe against OrV RNA1
RNA1 3	CAATCTCGGGCATCTTGGTGTTAGCCAGTTACACTCGGACCTCGTCGACATGCATT	smiFISH probe against OrV RNA1
RNA1 4	GGCGTCTGCTTTGGCCTTGCGTTCTTTTACACTCGGACCTCGTCGACATGCATT	smiFISH probe against OrV RNA1
RNA1 5	GCTTCGATATTGAGCCTTGCGGTTTCCTTTACACTCGGACCTCGTCGACATGCATT	smiFISH probe against OrV RNA1
RNA1 6	ACTTCGTCCATTTTGTCTTTCGTCTCGGGTTACACTCGGACCTCGTCGACATGCATT	smiFISH probe against OrV RNA1
RNA1 7	ATGTACCACGGCATGTCGGTGCTAGTGTTACACTCGGACCTCGTCGACATGCATT	smiFISH probe against OrV RNA1
RNA1 8	TGGTAAGCCAGTATCCGTGCGTGCTGATTACACTCGGACCTCGTCGACATGCATT	smiFISH probe against OrV RNA1
RNA1 9	CTCGCGGATGGCATGCATCTCGTTGATTACACTCGGACCTCGTCGACATGCATT	smiFISH probe against OrV RNA1
RNA1 10	GGCGACTGGCTCGACCTTGATCATAGTTACACTCGGACCTCGTCGACATGCATT	smiFISH probe against OrV RNA1
RNA1 11	CGCGTTAACGGCGTTGGATCCAATAGAGCATTACACTCGGACCTCGTCGACATGCATT	smiFISH probe against OrV RNA1
RNA1 12	CTGTCGAGCCGATAGTGAATGGCGCTCTTACACTCGGACCTCGTCGACATGCATT	smiFISH probe against OrV RNA1
RNA1 13	CGATCGTGTATGACGTGCTGGCCTTCTTTACACTCGGACCTCGTCGACATGCATT	smiFISH probe against OrV RNA1
RNA1 14	CCGTGGTCAAGATGATGGCGTCACCAATTTACACTCGGACCTCGTCGACATGCATT	smiFISH probe against OrV RNA1
RNA1 15	TGCACCAACTCTTCGACGGAGTAGTGTTTCTTACACTCGGACCTCGTCGACATGCATT	smiFISH probe against OrV RNA1
RNA1 16	GCCGGTTTTCAAGATGAACACGGGTAAGTCCTTACACTCGGACCTCGTCGACATGCATT	smiFISH probe against OrV RNA1
RNA1 17	AGCTACTGGAGCTGGCAGTCCGATGATTACACTCGGACCTCGTCGACATGCATT	smiFISH probe against OrV RNA1
RNA1 18	GTATCAGAACGGAGAGCGAGTATCCCGCGTTACACTCGGACCTCGTCGACATGCATT	smiFISH probe against OrV RNA1
RNA1 19	GCCCTAGGGGGCCCTTTGACTGTATATTACACTCGGACCTCGTCGACATGCATT	smiFISH probe against OrV RNA1
RNA1 20	CAATTCGCTTTAGCGGTCATGCTAGCTGTTACACTCGGACCTCGTCGACATGCATT	smiFISH probe against OrV RNA1
RNA1 21	GCAAATGTGGCTACGCTGCCGTTTACTTTACACTCGGACCTCGTCGACATGCATT	smiFISH probe against OrV RNA1
RNA1 22	TGACGGCAGGACCTAGGTACAATTGCCTTACACTCGGACCTCGTCGACATGCATT	smiFISH probe against OrV RNA1
RNA2 1	TTGGAACGCTGTCATTTTACGCCATACAGTGTTACACTCGGACCTCGTCGACATGCATT	smiFISH probe against OrV RNA2
RNA2 2	ACAAGGCACTCCTCTGCATGTTGATGTTTACACTCGGACCTCGTCGACATGCATT	smiFISH probe against OrV RNA2
RNA2 3	TAGACAATGCCGTTTACCTGTACCGTTGGGTTACACTCGGACCTCGTCGACATGCATT	smiFISH probe against OrV RNA2
RNA2 4	CCTTGATCTTAACAGTTGGCTCGTTGACGACTTACACTCGGACCTCGTCGACATGCATT	smiFISH probe against OrV RNA2
RNA2 5	ATTCGAATTTCTTCTTGTGACCGAGAACATCCTTACACTCGGACCTCGTCGACATGCATT	smiFISH probe against OrV RNA2
RNA2 6	TGCAGCTATGGTAGCACGTGCATACCTTACACTCGGACCTCGTCGACATGCATT	smiFISH probe against OrV RNA2
RNA2 7	GTGATATCAGGATGTGGCCCACCCTGTTACACTCGGACCTCGTCGACATGCATT	smiFISH probe against OrV RNA2
RNA2 8	GTGTGGTCGGCCACGATTGCCGAGATTTTACACTCGGACCTCGTCGACATGCATT	smiFISH probe against OrV RNA2
RNA2 9	AGTCTGGTCACTTTCCTTGCGGAACGTGTTACACTCGGACCTCGTCGACATGCATT	smiFISH probe against OrV RNA2
RNA2 10	TCAACCGTGACTGGACAGATCTGACTTGGTTACACTCGGACCTCGTCGACATGCATT	smiFISH probe against OrV RNA2
RNA2 11	GTCGTTCGCAATGCATTGGCTTTAGCTACTTACACTCGGACCTCGTCGACATGCATT	smiFISH probe against OrV RNA2
RNA2 12	GTTGTGTACATGGACGTCGACCATGCGAGTTACACTCGGACCTCGTCGACATGCATT	smiFISH probe against OrV RNA2
RNA2 13	ACTCTCGGCAATCTCGACCTTGACTTGTTACACTCGGACCTCGTCGACATGCATT	smiFISH probe against OrV RNA2
RNA2 14	ATCGGTTCGTCTTGGAATGAAACCGGGACGATTACACTCGGACCTCGTCGACATGCATT	smiFISH probe against OrV RNA2
RNA2 15	GATAGCTGAAGTGAACGGAGCCGTTACGGCTTACACTCGGACCTCGTCGACATGCATT	smiFISH probe against OrV RNA2
RNA2 16	GGTGTCAGGTCTTTGGGAGTCTGACCGATTTACACTCGGACCTCGTCGACATGCATT	smiFISH probe against OrV RNA2
RNA2 17	CCCAAGGCGATAGGCAATGTCTGGTGTGTTACACTCGGACCTCGTCGACATGCATT	smiFISH probe against OrV RNA2
RNA2 18	TATGTGTGTTGTTCTTGTTTGCGTGAGGGGACTTACACTCGGACCTCGTCGACATGCATT	smiFISH probe against OrV RNA2
RNA-1_F	CGCCTGGCTAACACCAAGAT	Taqman RNA1 qPCR
RNA-1_R	ACTTCTTGTCAGCGCCAGG	Taqman RNA1 qPCR
